# Global Modulation in DNA Epigenetics during Pro-Inflammatory Macrophage Activation

**DOI:** 10.1101/587311

**Authors:** Nikhil Jain, Tamar Shahal, Tslil Gabrieli, Noa Gilat, Dmitry Torchinsky, Yael Michaeli, Viola Vogel, Yuval Ebenstein

## Abstract

DNA methylation patterns create distinct gene expression profiles. These patterns are maintained after cell division, thus enabling the differentiation and maintenance of multiple cell types from the same genome sequence. The advantage of this mechanism for transcriptional control is that chemical-encoding allows to rapidly establish new epigenetic patterns “*on-demand*” through enzymatic methylation and de-methylation of DNA. Here we show that this feature is associated with the fast response of macrophages during their pro-inflammatory activation. By using a combination of mass spectroscopy and single-molecule imaging to quantify global epigenetic changes in the genomes of primary macrophages, we followed three distinct DNA marks (methylated, hydroxymethylated and unmethylated), involved in establishing new DNA methylation patterns during pro-inflammatory activation. The observed epigenetic modulation together with gene expression data generated for the involved enzymatic machinery, may suggest that de-methylation upon LPS-activation starts with oxidation of methylated CpGs, followed by excision-repair of these oxidized bases and their replacement with unmodified cytosine.
