## supporting information file 2 for "Global Modulation in DNA Epigenetics during Pro-Inflammatory Macrophage Activation"

### Sheet: M0
Image Number	DNA Length in pixels	DNA Length in bps (DNA Length in pixels * 235.29)	Number of non-methylated labels
1	57.39	13503.3	2
2	58.08	13665.6	0
3	60.02	14122.1	4
4	81.04	19067.9	0
5	83.87	19733.8	4
6	87.4	20564.3	5
7	88.12	20733.8	2
8	96.6	22729	1
9	102.02	24004.3	2
10	103.62	24380.7	7
11	116.83	27488.9	2
12	121.45	28576	2
13	124.33	29253.6	4
14	125.04	29420.7	8
15	126.86	29848.9	0
16	130.17	30627.7	10
17	131.1	30846.5	6
18	139.41	32801.8	8
19	139.73	32877.1	8
20	168.44	39632.2	7
21	178.19	41926.3	4
22	185.64	43679.2	8
23	188.34	44314.5	2
24	190.67	44862.7	5
25	196.61	46260.4	4
26	221.65	52152	6
27	229.41	53977.9	6
28	241.91	56919	12
29	254.49	59879	3
30	270.69	63690.7	9
31	270.92	63744.8	8
32	291.3	68540	10
33	291.73	68641.2	3
34	297.44	69984.7	12
35	323.15	76034	10
36	327.73	77111.6	16
37	343.08	80723.3	22
38	352.98	83052.7	15
39	373.35	87845.5	17
40	395.18	92981.9	14
41	395.87	93144.3	9
42	423.8	99715.9	14
43	424.2	99810	18
44	437.05	102833	9
45	479.53	112829	28
46	481.78	113358	24
47	510.83	120193	22
48	511.18	120276	18
49	554.71	130518	7
50	560.5	131880	21
51	575.98	135522	25
52	587.92	138332	9
53	607.85	143021	15
54	631.78	148652	27
55	633.42	149037	26
56	646.03	152004	29
57	647.14	152266	33
58	661.1	155550	37
59	695.79	163712	24
60	696.77	163943	35
61	703.62	165555	26
62	706.69	166277	27
63	707.7	166515	34
64	713.75	167938	30
65	771.61	181552	28
66	771.93	181627	35
67	782.56	184129	22
68	790.77	186060	30
69	803.95	189161	35
70	849.77	199942	26
71	874.39	205735	20
72	874.97	205872	42
73	879.46	206928	28
74	887.66	208858	46
75	921.33	216780	22
76	944.34	222194	33
77	963.98	226815	32
78	975.41	229504	36
79	1029.01	242116	50
80	1047.65	246502	40
81	1101.44	259158	38
82	1114.9	262325	47
83	1117.48	262932	35
84	1141.65	268619	44
85	1143.11	268962	39
86	1145.87	269612	30
87	1148.26	270174	44
88	1151.01	270821	61
89	1158.81	272656	57
90	1171.7	275689	59
91	1179.18	277449	50
92	1183.54	278475	50
93	1256.23	295578	40
94	1281.82	301599	44
95	1283.93	302096	32
96	1283.95	302101	55
97	1287.8	303006	60
98	1294.15	304501	32
99	1336.21	314397	15
100	1349.41	317503	43
101	1357.67	319446	41
102	1358.99	319757	59
103	1367.93	321860	54
104	1379.72	324634	56
105	1418.15	333677	36
106	1436.69	338039	71
107	1439.57	338716	44
108	1447.78	340648	68
109	1476.35	347370	55
110	1504.69	354039	53
111	1505.78	354295	67
112	1523.91	358561	70
113	1527.27	359351	47
114	1570.33	369483	71
115	1600.5	376582	51
116	1611.97	379280	33
117	1629.39	383379	60
118	1646.79	387473	46
119	1654.78	389353	55
120	1670.37	393021	60
121	1684.34	396308	51
122	1689.46	397513	50
123	1691.29	397944	74
124	1722.96	405395	68
125	1731.1	407311	76
126	1736.94	408685	75
127	1748.05	411299	69
128	1759.11	413901	54
129	1801.74	423931	74
130	1804.71	424630	68
131	1808.69	425567	64
132	1810.56	426007	78
133	1811.47	426221	50
134	1821.09	428484	83
135	1827.78	430058	74
136	1880.25	442404	86
137	1883.32	443126	64
138	1888.73	444399	15
139	1893.22	445456	78
140	1933.12	454844	57
141	1961.92	461620	73
142	1979.97	465867	68
143	1980.42	465973	76
144	2000.31	470653	84
145	2002.16	471088	92
146	2006.61	472135	82
147	2012.93	473622	78
148	2033.17	478385	97
149	2082.88	490081	72
150	2083.05	490121	53
151	2086.01	490817	84
152	2092.93	492445	64
153	2096.46	493276	90
154	2096.47	493278	87
155	2105.23	495340	69
156	2125.65	500144	82
157	2146.94	505154	80
158	2155.87	507255	101
159	2156.63	507433	81
160	2169.47	510455	77
161	2176.04	512000	91
162	2184.36	513958	67
163	2203.69	518506	63
164	2220.84	522541	107
165	2237.45	526450	72
166	2268.08	533657	25
167	2278.25	536049	83
168	2293.42	539619	47
169	2312.13	544021	84
170	2322.83	546539	118
171	2325.05	547061	112
172	2333.33	549009	19
173	2335.39	549494	73
174	2344.49	551635	68
175	2382.87	560665	89
176	2385.64	561317	86
177	2391.47	562689	88
178	2421.02	569642	81
179	2424.33	570421	78
180	2424.77	570524	99
181	2432.1	572249	73
182	2437.02	573406	104
183	2441.35	574425	88
184	2451.94	576917	78
185	2457.42	578206	57
186	2481.55	583884	106
187	2484.9	584672	89
188	2489.77	585818	78
189	2492.12	586371	67
190	2497.97	587747	130
191	2503.38	589020	73
192	2508.98	590338	112
193	2522.68	593561	72
194	2536.97	596924	107
195	2552.28	600526	80
196	2554.88	601138	84
197	2566.66	603909	106
198	2570.01	604698	49
199	2573.65	605554	105
200	2574.24	605693	80
201	2578.08	606596	66
202	2586.12	608488	67
203	2594.01	610345	93
204	2598.67	611441	75
205	2613.37	614900	85
206	2614.17	615088	134
207	2659.11	625662	48
208	2705.5	636577	98
209	2709.48	637514	106
210	2718.24	639575	94
211	2727.24	641692	81
212	2735.11	643544	95
213	2735.16	643556	124
214	2735.81	643709	125
215	2748.32	646652	124
216	2749.32	646888	79
217	2762.15	649906	110
218	2769.99	651751	114
219	2776.28	653231	137
220	2777.26	653462	87
221	2806.57	660358	88
222	2810.96	661391	96
223	2832.63	666490	108
224	2846.7	669800	103
225	2857.8	672412	64
226	2862.28	673466	138
227	2867.37	674663	57
228	2870.02	675287	152
229	2881.24	677927	141
230	2891.3	680294	97
231	2895.18	681207	117
232	2897.17	681675	78
233	2897.87	681840	65
234	2910.63	684842	74
235	2920.95	687270	121
236	2923.37	687840	92
237	2927.2	688741	77
238	2933.34	690186	92
239	2936.76	690990	54
240	2945.52	693051	107
241	2948.65	693788	88
242	2953.14	694844	79
243	2953.16	694849	75
244	2961.28	696760	124
245	2965.94	697856	116
246	2968.46	698449	73
247	2981.68	701559	62
248	2982.47	701745	118
249	2993.28	704289	97
250	3009.38	708077	115
251	3011.8	708646	102
252	3028.91	712672	86
253	3037.76	714755	69
254	3047.82	717122	129
255	3053.31	718413	71
256	3057.36	719366	122
257	3057.87	719486	79
258	3077.66	724143	110
259	3082.23	725218	94
260	3094.63	728135	99
261	3103.52	730227	100
262	3109.3	731587	115
263	3120.46	734213	121
264	3132.76	737107	129
265	3133.14	737197	157
266	3138.9	738552	105
267	3139.26	738636	117
268	3156.78	742759	81
269	3178.18	747794	125
270	3184.53	749288	122
271	3186.79	749820	107
272	3187.88	750076	98
273	3191.26	750872	79
274	3191.85	751010	86
275	3197.05	752234	92
276	3198.09	752479	141
277	3198.27	752521	98
278	3204.82	754062	94
279	3207.62	754721	92
280	3213.86	756189	101
281	3219.54	757526	110
282	3222.2	758151	135
283	3243.64	763196	117
284	3243.99	763278	141
285	3248.07	764238	100
286	3257.26	766401	102
287	3261.42	767380	127
288	3269.17	769203	103
289	3276.62	770956	82
290	3280.24	771808	87
291	3297.17	775791	70
292	3320.76	781342	72
293	3323.92	782085	136
294	3326.19	782619	113
295	3327.78	782993	73
296	3329.34	783360	79
297	3331.67	783909	108
298	3338.53	785523	127
299	3340.22	785920	126
300	3349.27	788050	94
301	3365.3	791821	96
302	3382.57	795885	80
303	3390.85	797833	80
304	3396.94	799266	127
305	3403.34	800772	114
306	3404.78	801111	57
307	3408.89	802078	51
308	3414.55	803409	150
309	3417.67	804144	125
310	3421.35	805009	113
311	3439.49	809278	88
312	3440.14	809431	84
313	3444.55	810468	118
314	3461.75	814515	125
315	3464.32	815120	90
316	3470.19	816501	143
317	3472.32	817002	136
318	3473.47	817273	69
319	3473.77	817343	140
320	3475.6	817774	110
321	3477.39	818195	107
322	3484.16	819788	162
323	3487.99	820689	130
324	3495.37	822426	112
325	3496.69	822736	117
326	3499.03	823287	97
327	3504.44	824560	125
328	3505.16	824729	79
329	3518.22	827802	136
330	3522.67	828849	137
331	3523.02	828931	150
332	3533.35	831362	87
333	3542.77	833578	121
334	3557.98	837157	150
335	3561.8	838056	65
336	3565.99	839042	106
337	3566.86	839246	97
338	3570.29	840054	84
339	3573.25	840750	111
340	3575.84	841359	98
341	3577.65	841785	115
342	3578.43	841969	99
343	3585.34	843595	71
344	3585.78	843698	125
345	3601.47	847390	88
346	3604.21	848035	71
347	3607.99	848924	106
348	3609.17	849202	83
349	3622.23	852274	133
350	3634.58	855180	126
351	3638.52	856107	150
352	3641.8	856879	158
353	3650.03	858816	97
354	3650.25	858867	125
355	3650.92	859025	93
356	3654.47	859860	104
357	3662.17	861672	182
358	3664.29	862171	95
359	3666.72	862743	120
360	3671.97	863978	111
361	3673.04	864230	125
362	3681.91	866317	98
363	3689.65	868138	157
364	3696.2	869679	43
365	3703.15	871314	100
366	3709.04	872700	109
367	3709.07	872707	119
368	3711	873161	136
369	3712.5	873514	105
370	3716.08	874356	79
371	3724.43	876321	113
372	3731.41	877963	112
373	3733.43	878439	123
374	3745.88	881368	72
375	3760.76	884869	49
376	3763.47	885507	81
377	3767.06	886352	107
378	3769.21	886857	144
379	3771.68	887439	133
380	3774.32	888060	55
381	3776.61	888599	129
382	3777.45	888796	109
383	3785.66	890728	94
384	3802.91	894787	62
385	3806.44	895617	73
386	3813.02	897165	155
387	3815.87	897836	107
388	3817.95	898325	159
389	3821.08	899062	91
390	3822.45	899384	145
391	3824.56	899881	146
392	3824.62	899895	131
393	3826.98	900450	92
394	3827.98	900685	108
395	3835.14	902370	73
396	3851.3	906172	77
397	3854.06	906822	118
398	3860.32	908295	106
399	3875.73	911921	136
400	3877.58	912356	89
401	3880.06	912939	139
402	3893.71	916151	145
403	3894.99	916452	109
404	3897.28	916991	69
405	3899.91	917610	105
406	3900.32	917706	135
407	3911.72	920389	132
408	3914.38	921014	143
409	3919.75	922278	102
410	3920.55	922466	121
411	3924.94	923499	74
412	3953.02	930106	91
413	3953.6	930243	160
414	3961.43	932085	82
415	3963.51	932574	84
416	3969.81	934057	137
417	3979.12	936247	141
418	3983.65	937313	89
419	3985.93	937849	149
420	3986.85	938066	160
421	3987.85	938301	152
422	3992.9	939489	88
423	3998.61	940833	125
424	4003.93	942085	133
425	4011.04	943758	108
426	4012.67	944141	104
427	4015.68	944849	134
428	4023.5	946689	136
429	4035.42	949494	124
430	4060.26	955339	108
431	4063.87	956188	132
432	4066.7	956854	99
433	4070.85	957830	158
434	4071.45	957971	162
435	4083.1	960713	154
436	4085.32	961235	135
437	4088.66	962021	124
438	4089.01	962103	161
439	4089.22	962153	84
440	4090.18	962378	133
441	4107.75	966512	144
442	4126.67	970964	113
443	4127.26	971103	109
444	4158.42	978435	131
445	4158.6	978477	155
446	4159.92	978788	123
447	4171.14	981428	137
448	4175.8	982524	136
449	4178.59	983180	118
450	4184.98	984684	142
451	4185.85	984889	129
452	4186.7	985089	95
453	4187	985159	106
454	4191.11	986126	134
455	4205.12	989423	142
456	4208.23	990154	131
457	4212.27	991105	104
458	4214.5	991630	119
459	4214.58	991649	100
460	4224.84	994063	87
461	4227.45	994677	160
462	4237.09	996945	132
463	4244.2	998618	138
464	4248.76	999691	123
465	4250.47	1.00009e+06	118
466	4259.89	1.00231e+06	151
467	4263.87	1.00325e+06	129
468	4275.49	1.00598e+06	160
469	4281.2	1.00732e+06	115
470	4282.13	1.00754e+06	158
471	4282.67	1.00767e+06	129
472	4284.42	1.00808e+06	136
473	4287.13	1.00872e+06	116
474	4287.67	1.00885e+06	90
475	4289.13	1.00919e+06	162
476	4290.62	1.00954e+06	157
477	4297.22	1.01109e+06	125
478	4297.54	1.01117e+06	116
479	4298.78	1.01146e+06	124
480	4303.15	1.01249e+06	103
481	4308.78	1.01381e+06	99
482	4313.29	1.01487e+06	100
483	4319.89	1.01643e+06	123
484	4323.74	1.01733e+06	119
485	4329.27	1.01863e+06	100
486	4335.17	1.02002e+06	145
487	4344.01	1.0221e+06	117
488	4356.49	1.02504e+06	155
489	4357.16	1.0252e+06	129
490	4366.61	1.02742e+06	124
491	4371.32	1.02853e+06	116
492	4378.81	1.03029e+06	134
493	4380.52	1.03069e+06	143
494	4384.27	1.03157e+06	142
495	4386.36	1.03207e+06	145
496	4395.44	1.0342e+06	108
497	4397.62	1.03472e+06	127
498	4420.84	1.04018e+06	88
499	4421.74	1.04039e+06	55
500	4421.96	1.04044e+06	137
501	4426.13	1.04142e+06	81
502	4428.93	1.04208e+06	146
503	4430.04	1.04234e+06	126
504	4433.51	1.04316e+06	137
505	4434.17	1.04332e+06	111
506	4437.62	1.04413e+06	144
507	4452.32	1.04759e+06	76
508	4454.4	1.04808e+06	156
509	4455.65	1.04837e+06	113
510	4460.62	1.04954e+06	187
511	4466.36	1.05089e+06	97
512	4472.58	1.05235e+06	114
513	4478.42	1.05373e+06	115
514	4478.61	1.05377e+06	106
515	4484.27	1.0551e+06	162
516	4488.69	1.05614e+06	104
517	4491.48	1.0568e+06	169
518	4493.85	1.05736e+06	141
519	4505.09	1.06e+06	106
520	4505.1	1.06e+06	116
521	4518.13	1.06307e+06	148
522	4518.52	1.06316e+06	162
523	4519.53	1.0634e+06	95
524	4524.16	1.06449e+06	129
525	4525.28	1.06475e+06	85
526	4526.64	1.06507e+06	128
527	4532.44	1.06644e+06	102
528	4537.58	1.06765e+06	124
529	4538.63	1.06789e+06	111
530	4543.54	1.06905e+06	185
531	4554.42	1.07161e+06	124
532	4554.58	1.07165e+06	90
533	4569.75	1.07522e+06	86
534	4575.48	1.07656e+06	97
535	4579.79	1.07758e+06	130
536	4583.12	1.07836e+06	121
537	4585.3	1.07888e+06	109
538	4585.83	1.079e+06	176
539	4586.21	1.07909e+06	158
540	4594.2	1.08097e+06	118
541	4597.92	1.08184e+06	110
542	4611.36	1.08501e+06	111
543	4611.88	1.08513e+06	96
544	4618.88	1.08678e+06	163
545	4639.49	1.09163e+06	115
546	4650.76	1.09428e+06	136
547	4658.47	1.09609e+06	120
548	4660.39	1.09654e+06	120
549	4661.87	1.09689e+06	88
550	4662.53	1.09705e+06	94
551	4664.75	1.09757e+06	128
552	4667.96	1.09832e+06	111
553	4669.9	1.09878e+06	112
554	4672.36	1.09936e+06	113
555	4683.92	1.10208e+06	144
556	4691.19	1.10379e+06	123
557	4696.44	1.10503e+06	158
558	4697.75	1.10533e+06	140
559	4701.32	1.10617e+06	162
560	4708.07	1.10776e+06	113
561	4708.46	1.10785e+06	99
562	4715.11	1.10942e+06	173
563	4715.23	1.10945e+06	123
564	4723.29	1.11134e+06	142
565	4723.4	1.11137e+06	96
566	4729.08	1.11271e+06	166
567	4729.91	1.1129e+06	145
568	4733.49	1.11374e+06	107
569	4735.79	1.11428e+06	123
570	4747.76	1.1171e+06	125
571	4768.5	1.12198e+06	139
572	4770.6	1.12247e+06	130
573	4774.09	1.1233e+06	144
574	4776.2	1.12379e+06	160
575	4776.63	1.12389e+06	148
576	4780.4	1.12478e+06	144
577	4783.32	1.12547e+06	156
578	4790.25	1.1271e+06	114
579	4790.37	1.12713e+06	139
580	4805.36	1.13065e+06	103
581	4806.24	1.13086e+06	117
582	4808.72	1.13144e+06	163
583	4811.31	1.13205e+06	145
584	4812.56	1.13235e+06	139
585	4816.46	1.13326e+06	164
586	4816.71	1.13332e+06	201
587	4826.41	1.13561e+06	176
588	4827.04	1.13575e+06	150
589	4841.1	1.13906e+06	114
590	4843.56	1.13964e+06	179
591	4850.89	1.14137e+06	103
592	4857.49	1.14292e+06	163
593	4861.8	1.14393e+06	157
594	4875.43	1.14714e+06	157
595	4881.79	1.14864e+06	131
596	4885.76	1.14957e+06	94
597	4899.95	1.15291e+06	162
598	4903.05	1.15364e+06	124
599	4906	1.15433e+06	96
600	4914.27	1.15628e+06	124
601	4925.7	1.15897e+06	120
602	4925.92	1.15902e+06	109
603	4931.58	1.16035e+06	134
604	4935.33	1.16123e+06	129
605	4940.4	1.16243e+06	114
606	4940.74	1.16251e+06	115
607	4943.61	1.16318e+06	161
608	4945.99	1.16374e+06	129
609	4947.73	1.16415e+06	105
610	4953.32	1.16547e+06	127
611	4967.09	1.16871e+06	129
612	4969.58	1.16929e+06	161
613	4984.52	1.17281e+06	141
614	4985.49	1.17304e+06	103
615	4989.56	1.17399e+06	133
616	4991.46	1.17444e+06	143
617	5007.1	1.17812e+06	102
618	5009.36	1.17865e+06	169
619	5009.57	1.1787e+06	109
620	5011.66	1.17919e+06	91
621	5013.6	1.17965e+06	138
622	5026.4	1.18266e+06	162
623	5032.47	1.18409e+06	147
624	5045.58	1.18717e+06	120
625	5047	1.18751e+06	108
626	5048.86	1.18795e+06	128
627	5050.23	1.18827e+06	130
628	5058.95	1.19032e+06	117
629	5059.69	1.19049e+06	169
630	5066.08	1.192e+06	166
631	5068.88	1.19266e+06	187
632	5079	1.19504e+06	120
633	5080.36	1.19536e+06	127
634	5080.99	1.19551e+06	95
635	5084.17	1.19625e+06	146
636	5088.58	1.19729e+06	135
637	5088.63	1.1973e+06	126
638	5096.31	1.19911e+06	148
639	5098.01	1.19951e+06	147
640	5098.16	1.19955e+06	139
641	5108.63	1.20201e+06	138
642	5114.44	1.20338e+06	121
643	5117.18	1.20402e+06	131
644	5123.54	1.20552e+06	149
645	5135.19	1.20826e+06	123
646	5137.28	1.20875e+06	113
647	5143.38	1.21019e+06	110
648	5151.2	1.21203e+06	136
649	5158.57	1.21376e+06	183
650	5192.37	1.22171e+06	124
651	5196.29	1.22264e+06	125
652	5199.04	1.22328e+06	154
653	5201.64	1.22389e+06	168
654	5205.78	1.22487e+06	146
655	5206.29	1.22499e+06	111
656	5207.02	1.22516e+06	122
657	5210.45	1.22597e+06	151
658	5211.11	1.22612e+06	107
659	5226.2	1.22967e+06	137
660	5227.09	1.22988e+06	152
661	5227.2	1.22991e+06	166
662	5243.06	1.23364e+06	136
663	5246.01	1.23433e+06	147
664	5251.1	1.23553e+06	122
665	5257.39	1.23701e+06	142
666	5263.11	1.23836e+06	207
667	5269.38	1.23983e+06	164
668	5270.89	1.24019e+06	200
669	5275.72	1.24132e+06	171
670	5280.86	1.24253e+06	150
671	5288.92	1.24443e+06	145
672	5293.96	1.24562e+06	122
673	5297.68	1.24649e+06	143
674	5303.04	1.24775e+06	137
675	5320.21	1.25179e+06	119
676	5328.96	1.25385e+06	139
677	5331.32	1.25441e+06	155
678	5336.93	1.25573e+06	156
679	5343.84	1.25735e+06	164
680	5345.84	1.25782e+06	147
681	5354.65	1.2599e+06	105
682	5355.06	1.25999e+06	166
683	5357.57	1.26058e+06	144
684	5362.08	1.26164e+06	168
685	5368.64	1.26319e+06	147
686	5370.37	1.26359e+06	144
687	5370.72	1.26368e+06	112
688	5373.13	1.26424e+06	178
689	5374.3	1.26452e+06	165
690	5383.44	1.26667e+06	129
691	5385.6	1.26718e+06	157
692	5387.22	1.26756e+06	223
693	5394.39	1.26925e+06	147
694	5396.45	1.26973e+06	159
695	5397.39	1.26995e+06	113
696	5403.06	1.27129e+06	167
697	5403.65	1.27142e+06	111
698	5413.24	1.27368e+06	137
699	5416.72	1.2745e+06	152
700	5418.7	1.27497e+06	152
701	5424.86	1.27642e+06	172
702	5427.38	1.27701e+06	127
703	5436.11	1.27906e+06	143
704	5438.75	1.27968e+06	156
705	5441.94	1.28043e+06	181
706	5446.31	1.28146e+06	111
707	5451.17	1.28261e+06	149
708	5455.83	1.2837e+06	183
709	5461.99	1.28515e+06	149
710	5466.22	1.28615e+06	147
711	5471.13	1.2873e+06	105
712	5476.18	1.28849e+06	134
713	5483.66	1.29025e+06	128
714	5485.24	1.29062e+06	145
715	5485.58	1.2907e+06	179
716	5523.43	1.29961e+06	146
717	5525.76	1.30016e+06	134
718	5527.19	1.30049e+06	177
719	5537.7	1.30297e+06	184
720	5564.98	1.30938e+06	142
721	5566.89	1.30983e+06	140
722	5577.1	1.31224e+06	120
723	5583.65	1.31378e+06	162
724	5584.79	1.31405e+06	139
725	5592.08	1.31576e+06	146
726	5592.62	1.31589e+06	146
727	5601.67	1.31802e+06	154
728	5605.01	1.3188e+06	138
729	5605.78	1.31898e+06	130
730	5616.73	1.32156e+06	108
731	5624.07	1.32329e+06	202
732	5628.65	1.32437e+06	134
733	5628.78	1.3244e+06	128
734	5630.63	1.32483e+06	123
735	5636.66	1.32625e+06	185
736	5637.48	1.32644e+06	112
737	5640.74	1.32721e+06	156
738	5643.08	1.32776e+06	144
739	5643.76	1.32792e+06	159
740	5644.22	1.32803e+06	133
741	5652.27	1.32992e+06	115
742	5654.05	1.33034e+06	146
743	5659.69	1.33167e+06	125
744	5659.99	1.33174e+06	125
745	5663.9	1.33266e+06	134
746	5677.97	1.33597e+06	224
747	5683.41	1.33725e+06	118
748	5683.78	1.33734e+06	184
749	5685.8	1.33781e+06	122
750	5689	1.33856e+06	169
751	5692.54	1.3394e+06	143
752	5697.41	1.34054e+06	163
753	5697.64	1.3406e+06	100
754	5700.83	1.34135e+06	165
755	5724.71	1.34697e+06	132
756	5729.19	1.34802e+06	142
757	5732.99	1.34892e+06	122
758	5736.63	1.34977e+06	176
759	5737	1.34986e+06	123
760	5750.01	1.35292e+06	146
761	5752.29	1.35346e+06	148
762	5755.21	1.35414e+06	161
763	5777.89	1.35948e+06	181
764	5782.1	1.36047e+06	185
765	5783.84	1.36088e+06	140
766	5789.98	1.36232e+06	123
767	5796.47	1.36385e+06	145
768	5797.53	1.3641e+06	199
769	5799.73	1.36462e+06	191
770	5804.22	1.36567e+06	192
771	5809.05	1.36681e+06	143
772	5814.43	1.36808e+06	182
773	5827.83	1.37123e+06	196
774	5830.47	1.37185e+06	194
775	5840	1.37409e+06	161
776	5840.07	1.37411e+06	127
777	5842.63	1.37471e+06	161
778	5845.4	1.37536e+06	194
779	5848.38	1.37607e+06	152
780	5857.24	1.37815e+06	153
781	5857.97	1.37832e+06	111
782	5876.23	1.38262e+06	158
783	5879.72	1.38344e+06	139
784	5880.8	1.38369e+06	126
785	5884.59	1.38459e+06	165
786	5890.99	1.38609e+06	159
787	5891.18	1.38614e+06	194
788	5922.91	1.3936e+06	162
789	5924.18	1.3939e+06	149
790	5929.4	1.39513e+06	164
791	5948.2	1.39955e+06	179
792	5959.5	1.40221e+06	158
793	5978.52	1.40669e+06	158
794	5993.9	1.4103e+06	117
795	6001.32	1.41205e+06	153
796	6002.39	1.4123e+06	150
797	6012.58	1.4147e+06	154
798	6018.01	1.41598e+06	173
799	6029.5	1.41868e+06	120
800	6050.79	1.42369e+06	197
801	6055.76	1.42486e+06	147
802	6058.79	1.42557e+06	151
803	6059.08	1.42564e+06	212
804	6066.36	1.42735e+06	140
805	6109.67	1.43754e+06	174
806	6111.22	1.43791e+06	188
807	6111.94	1.43808e+06	130
808	6118.16	1.43954e+06	193
809	6118.49	1.43962e+06	151
810	6119.99	1.43997e+06	171
811	6134.01	1.44327e+06	126
812	6140.87	1.44489e+06	169
813	6146.39	1.44618e+06	160
814	6162.65	1.45001e+06	131
815	6165.17	1.4506e+06	182
816	6170.58	1.45188e+06	145
817	6187.24	1.4558e+06	193
818	6191.25	1.45674e+06	168
819	6193.63	1.4573e+06	164
820	6193.81	1.45734e+06	169
821	6206.29	1.46028e+06	190
822	6235.99	1.46727e+06	152
823	6245.57	1.46952e+06	194
824	6260.17	1.47296e+06	143
825	6279.69	1.47755e+06	170
826	6315.32	1.48593e+06	170
827	6317.85	1.48653e+06	194
828	6330.94	1.48961e+06	106
829	6343.78	1.49263e+06	161
830	6359.4	1.4963e+06	166
831	6360.64	1.49659e+06	169
832	6366.08	1.49787e+06	166
833	6375.33	1.50005e+06	152
834	6381.32	1.50146e+06	182
835	6382.07	1.50164e+06	178
836	6390.6	1.50364e+06	209
837	6390.63	1.50365e+06	161
838	6390.97	1.50373e+06	177
839	6406.89	1.50748e+06	177
840	6418.49	1.51021e+06	190
841	6428.75	1.51262e+06	136
842	6456.21	1.51908e+06	175
843	6461.96	1.52043e+06	121
844	6463.01	1.52068e+06	154
845	6509.06	1.53152e+06	161
846	6523.34	1.53488e+06	196
847	6525.66	1.53542e+06	153
848	6548.65	1.54083e+06	164
849	6581.71	1.54861e+06	183
850	6603.42	1.55372e+06	165
851	6621.31	1.55793e+06	110
852	6631.16	1.56025e+06	190
853	6641.53	1.56269e+06	210
854	6644.74	1.56344e+06	22
855	6646.32	1.56381e+06	150
856	6646.92	1.56395e+06	187
857	6649.6	1.56458e+06	132
858	6714.36	1.57982e+06	196
859	6716.42	1.58031e+06	129
860	6719.56	1.58105e+06	167
861	6742.23	1.58638e+06	205
862	6763.55	1.5914e+06	189
863	6767.83	1.5924e+06	142
864	6787.04	1.59692e+06	192
865	6788.45	1.59725e+06	146
866	6811.62	1.60271e+06	118
867	6813.2	1.60308e+06	231
868	6815.15	1.60354e+06	171
869	6816.87	1.60394e+06	187
870	6817.07	1.60399e+06	206
871	6833.31	1.60781e+06	156
872	6843.14	1.61012e+06	177
873	6848.93	1.61148e+06	183
874	6857.76	1.61356e+06	196
875	6863.57	1.61493e+06	206
876	6867.91	1.61595e+06	122
877	6915.75	1.62721e+06	185
878	6925.91	1.6296e+06	184
879	6939.99	1.63291e+06	200
880	6954.83	1.6364e+06	185
881	6994.92	1.64583e+06	181
882	6995.24	1.64591e+06	188
883	7000.73	1.6472e+06	156
884	7061.56	1.66151e+06	109
885	7068.4	1.66312e+06	203
886	7075.19	1.66472e+06	171
887	7133.48	1.67844e+06	195
888	7281.91	1.71336e+06	104
889	7291.58	1.71564e+06	173
890	7295.73	1.71661e+06	111
891	7325.24	1.72356e+06	100
892	7406.11	1.74258e+06	172
893	7422.17	1.74636e+06	133
894	7429.97	1.7482e+06	139
895	7471.63	1.758e+06	109
896	7474.06	1.75857e+06	137
897	7496.24	1.76379e+06	122
898	7538.27	1.77368e+06	191
899	7583.68	1.78436e+06	113
900	7637.83	1.79711e+06	100
901	7649.78	1.79992e+06	162
902	7662.31	1.80286e+06	142
903	7664.32	1.80334e+06	190
904	7705.65	1.81306e+06	124
905	7725.12	1.81764e+06	199
906	7889.39	1.85629e+06	150
907	8234.63	1.93753e+06	120
908	8289.8	1.95051e+06	200
909	8686.03	2.04374e+06	105
910	8719.87	2.0517e+06	202
	3.64173e+06	8.56863e+08	102792
			0.000119963

### Sheet: M1
Image Number	DNA Length in pixels	DNA Length in bps (DNA Length in pixels * 235.29)	Number of non-methylated labels
1	51.25	12058.6	2
2	51.9	12211.6	2
3	52.17	12275.1	2
4	54.31	12778.6	1
5	54.78	12889.2	2
6	55.31	13013.9	1
7	56.66	13331.5	1
8	57.75	13588	1
9	58.2	13693.9	2
10	58.96	13872.7	3
11	59.97	14110.3	3
12	60.79	14303.3	1
13	60.94	14338.6	3
14	61.02	14357.4	3
15	62.2	14635	2
16	62.68	14748	4
17	64.86	15260.9	6
18	69.05	16246.8	1
19	70.21	16519.7	1
20	70.62	16616.2	1
21	71.33	16783.2	1
22	71.87	16910.3	1
23	72.18	16983.2	2
24	73.76	17355	5
25	73.77	17357.3	3
26	74	17411.5	4
27	74.61	17555	2
28	74.99	17644.4	1
29	76	17882	3
30	76.06	17896.2	5
31	76.81	18072.6	3
32	77.32	18192.6	6
33	77.86	18319.7	3
34	80.3	18893.8	3
35	80.77	19004.4	5
36	81.07	19075	3
37	83.02	19533.8	4
38	83.44	19632.6	3
39	83.71	19696.1	2
40	84.38	19853.8	3
41	84.4	19858.5	5
42	84.63	19912.6	5
43	85	19999.6	4
44	85.04	20009.1	6
45	85.08	20018.5	1
46	85.51	20119.6	5
47	85.8	20187.9	5
48	87.01	20472.6	1
49	88.49	20820.8	7
50	89.76	21119.6	1
51	90.47	21286.7	6
52	91.6	21552.6	1
53	93.24	21938.4	2
54	95.29	22420.8	2
55	96.55	22717.2	2
56	97.25	22882	5
57	99.28	23359.6	1
58	102.03	24006.6	1
59	102.82	24192.5	6
60	104.19	24514.9	6
61	105.18	24747.8	3
62	106.93	25159.6	7
63	106.99	25173.7	2
64	107.34	25256	2
65	107.51	25296	6
66	108.16	25449	2
67	109.77	25827.8	1
68	114.88	27030.1	6
69	115.89	27267.8	5
70	116.2	27340.7	4
71	116.5	27411.3	6
72	117.66	27684.2	2
73	117.96	27754.8	6
74	118.35	27846.6	6
75	121.33	28547.7	2
76	125.18	29453.6	8
77	125.36	29496	5
78	126.37	29733.6	8
79	126.51	29766.5	2
80	126.66	29801.8	2
81	126.91	29860.7	4
82	126.93	29865.4	4
83	126.95	29870.1	4
84	128.62	30263	8
85	129.22	30404.2	5
86	131.47	30933.6	10
87	133.6	31434.7	3
88	133.6	31434.7	4
89	135.29	31832.4	1
90	135.4	31858.3	6
91	136.72	32168.8	6
92	136.85	32199.4	9
93	137.87	32439.4	9
94	140.07	32957.1	2
95	141.11	33201.8	5
96	141.46	33284.1	2
97	141.48	33288.8	10
98	141.63	33324.1	9
99	142.24	33467.6	9
100	142.7	33575.9	11
101	143.42	33745.3	10
102	144.03	33888.8	1
103	144.03	33888.8	1
104	145.63	34265.3	6
105	145.63	34265.3	9
106	146.68	34512.3	1
107	146.93	34571.2	7
108	147.2	34634.7	5
109	147.75	34764.1	7
110	150.29	35361.7	1
111	150.45	35399.4	4
112	150.57	35427.6	1
113	150.94	35514.7	10
114	151.62	35674.7	7
115	152.85	35964.1	4
116	154.35	36317	10
117	156.6	36846.4	1
118	156.79	36891.1	12
119	157.94	37161.7	1
120	158.55	37305.2	10
121	160.27	37709.9	4
122	160.51	37766.4	1
123	162.03	38124	1
124	162.68	38277	7
125	162.8	38305.2	5
126	166.48	39171.1	6
127	166.85	39258.1	2
128	166.85	39258.1	11
129	166.96	39284	1
130	167.29	39361.7	1
131	167.62	39439.3	6
132	168.58	39665.2	4
133	169.09	39785.2	11
134	169.34	39844	7
135	169.47	39874.6	8
136	169.58	39900.5	7
137	170.45	40105.2	6
138	171.14	40267.5	12
139	171.25	40293.4	7
140	171.54	40361.6	4
141	172.03	40476.9	7
142	172.3	40540.5	1
143	173.59	40844	10
144	173.6	40846.3	3
145	175.74	41349.9	7
146	176.71	41578.1	2
147	177.09	41667.5	5
148	177.93	41865.1	4
149	178.38	41971	7
150	180.97	42580.4	4
151	181.7	42752.2	2
152	182.03	42829.8	9
153	182.19	42867.5	8
154	182.28	42888.7	4
155	182.42	42921.6	1
156	183.59	43196.9	11
157	186.25	43822.8	1
158	186.28	43829.8	4
159	186.54	43891	4
160	187.49	44114.5	11
161	187.71	44166.3	0
162	188.23	44288.6	11
163	188.86	44436.9	1
164	189.11	44495.7	4
165	189.42	44568.6	2
166	189.55	44599.2	9
167	189.94	44691	7
168	190.17	44745.1	6
169	190.63	44853.3	13
170	191.34	45020.4	6
171	192.93	45394.5	0
172	193.75	45587.4	13
173	194.21	45695.7	7
174	194.49	45761.6	3
175	194.76	45825.1	7
176	195.79	46067.4	9
177	196.39	46208.6	6
178	197.01	46354.5	5
179	198.03	46594.5	8
180	198.71	46754.5	6
181	199.77	47003.9	5
182	200.38	47147.4	9
183	200.57	47192.1	1
184	200.75	47234.5	2
185	201.7	47458	1
186	203.34	47843.9	0
187	203.91	47978	10
188	204.51	48119.2	8
189	206.85	48669.7	7
190	208.04	48949.7	14
191	208.13	48970.9	0
192	208.19	48985	8
193	208.91	49154.4	5
194	209.44	49279.1	1
195	209.48	49288.5	9
196	210.99	49643.8	6
197	212.16	49919.1	2
198	213.01	50119.1	9
199	213.88	50323.8	5
200	214.14	50385	6
201	214.34	50432.1	7
202	215.47	50697.9	16
203	215.74	50761.5	8
204	215.86	50789.7	7
205	216	50822.6	13
206	216.51	50942.6	2
207	217.79	51243.8	5
208	217.82	51250.9	11
209	219.42	51627.3	7
210	219.73	51700.3	7
211	219.97	51756.7	2
212	221.2	52046.1	7
213	222.68	52394.4	8
214	222.72	52403.8	0
215	222.86	52436.7	10
216	223.43	52570.8	7
217	223.52	52592	13
218	223.79	52655.5	6
219	224.27	52768.5	7
220	224.82	52897.9	2
221	225.93	53159.1	0
222	226.36	53260.2	9
223	226.86	53377.9	1
224	227.15	53446.1	2
225	228.41	53742.6	14
226	229.85	54081.4	7
227	230.7	54281.4	9
228	230.75	54293.2	5
229	230.98	54347.3	6
230	232.25	54646.1	9
231	232.59	54726.1	3
232	232.76	54766.1	2
233	233.35	54904.9	5
234	233.45	54928.5	7
235	235.45	55399	0
236	235.93	55512	4
237	237.51	55883.7	7
238	238.6	56140.2	2
239	238.62	56144.9	17
240	239.01	56236.7	3
241	239.48	56347.2	12
242	242.48	57053.1	9
243	245.11	57671.9	7
244	245.61	57789.6	14
245	248.88	58559	2
246	249.31	58660.1	9
247	249.97	58815.4	4
248	250.05	58834.3	1
249	251.54	59184.8	6
250	251.82	59250.7	2
251	252.73	59464.8	14
252	253.51	59648.4	7
253	253.72	59697.8	11
254	254.58	59900.1	10
255	254.8	59951.9	9
256	256.57	60368.4	13
257	256.75	60410.7	2
258	257.52	60591.9	8
259	258.53	60829.5	11
260	258.81	60895.4	5
261	259.42	61038.9	5
262	259.44	61043.6	2
263	259.5	61057.8	18
264	259.55	61069.5	3
265	260.02	61180.1	1
266	260.02	61180.1	13
267	260.68	61335.4	4
268	261.7	61575.4	6
269	264.09	62137.7	2
270	265.58	62488.3	2
271	266.38	62676.6	10
272	266.52	62709.5	1
273	267.13	62853	12
274	267.99	63055.4	6
275	269.86	63495.4	13
276	272.63	64147.1	9
277	273.35	64316.5	2
278	273.4	64328.3	3
279	273.5	64351.8	4
280	273.52	64356.5	3
281	273.7	64398.9	5
282	273.73	64405.9	3
283	274.56	64601.2	11
284	276.39	65031.8	1
285	277.65	65328.3	9
286	278.9	65622.4	11
287	279.02	65650.6	15
288	280.58	66017.7	8
289	281.1	66140	6
290	281.21	66165.9	7
291	281.7	66281.2	13
292	281.83	66311.8	5
293	282.99	66584.7	18
294	283.15	66622.4	3
295	283.42	66685.9	6
296	284.13	66852.9	3
297	284.23	66876.5	1
298	285.97	67285.9	13
299	286.86	67495.3	8
300	287.7	67692.9	3
301	288.26	67824.7	11
302	288.82	67956.5	14
303	288.91	67977.6	2
304	289.22	68050.6	14
305	290.64	68384.7	4
306	291.63	68617.6	7
307	293.72	69109.4	20
308	294.63	69323.5	9
309	295.04	69420	0
310	296.15	69681.1	1
311	299.45	70457.6	10
312	300.17	70627	7
313	302.73	71229.3	4
314	303.57	71427	7
315	306.15	72034	6
316	306.63	72147	7
317	307.04	72243.4	6
318	308.46	72577.6	3
319	309.03	72711.7	10
320	309.18	72747	15
321	309.31	72777.5	17
322	309.38	72794	7
323	309.71	72871.7	8
324	310.11	72965.8	0
325	310.29	73008.1	10
326	311.19	73219.9	23
327	314.52	74003.4	5
328	314.93	74099.9	8
329	315.87	74321.1	7
330	316.06	74365.8	11
331	316.22	74403.4	16
332	316.31	74424.6	17
333	318.35	74904.6	10
334	320.51	75412.8	16
335	321.54	75655.1	5
336	321.93	75746.9	11
337	322.04	75772.8	21
338	322.68	75923.4	23
339	322.75	75939.8	5
340	322.89	75972.8	5
341	324.01	76236.3	1
342	325.64	76619.8	16
343	325.78	76652.8	7
344	326.79	76890.4	2
345	327.1	76963.4	1
346	328.01	77177.5	0
347	328.86	77377.5	9
348	329.04	77419.8	15
349	330.89	77855.1	10
350	331	77881	5
351	331.35	77963.3	23
352	336.56	79189.2	3
353	337.03	79299.8	14
354	337.06	79306.8	21
355	337.1	79316.3	6
356	337.71	79459.8	12
357	338.67	79685.7	6
358	338.82	79721	0
359	338.84	79725.7	18
360	339.17	79803.3	13
361	342.36	80553.9	11
362	343.65	80857.4	24
363	344.87	81144.5	19
364	345.02	81179.8	25
365	345.13	81205.6	16
366	345.43	81276.2	5
367	346.15	81445.6	14
368	346.26	81471.5	5
369	346.58	81546.8	12
370	347.3	81716.2	6
371	352.07	82838.6	6
372	352.75	82998.5	6
373	353.07	83073.8	6
374	354.29	83360.9	13
375	354.65	83445.6	19
376	355	83527.9	22
377	355.72	83697.4	4
378	356.12	83791.5	8
379	356.29	83831.5	3
380	358.27	84297.3	9
381	358.89	84443.2	5
382	360.84	84902	15
383	362.69	85337.3	5
384	363.27	85473.8	14
385	363.47	85520.9	2
386	364.25	85704.4	12
387	364.28	85711.4	16
388	364.37	85732.6	4
389	364.59	85784.4	3
390	365.77	86062	6
391	367.33	86429.1	14
392	368.5	86704.4	16
393	368.8	86775	6
394	369.96	87047.9	19
395	370.32	87132.6	2
396	370.51	87177.3	8
397	371.41	87389.1	24
398	371.52	87414.9	12
399	372.38	87617.3	6
400	373.4	87857.3	18
401	374.89	88207.9	27
402	374.96	88224.3	20
403	375.76	88412.6	21
404	376.3	88539.6	14
405	376.94	88690.2	11
406	377.01	88706.7	6
407	377.5	88822	13
408	377.8	88892.6	9
409	378.58	89076.1	11
410	378.65	89092.6	21
411	380.39	89502	4
412	381.48	89758.4	3
413	381.68	89805.5	1
414	382.64	90031.4	10
415	383.39	90207.8	18
416	383.79	90301.9	12
417	387.07	91073.7	6
418	388.1	91316	10
419	390.22	91814.9	13
420	391.86	92200.7	27
421	392.74	92407.8	20
422	392.88	92440.7	6
423	397.41	93506.6	7
424	397.97	93638.4	17
425	397.98	93640.7	12
426	398.52	93767.8	30
427	398.62	93791.3	14
428	398.72	93814.8	16
429	399.03	93887.8	3
430	399.77	94061.9	9
431	402.05	94598.3	11
432	402.6	94727.8	16
433	402.72	94756	2
434	403.33	94899.5	10
435	403.57	94956	8
436	404.15	95092.5	10
437	404.17	95097.2	17
438	404.34	95137.2	7
439	404.43	95158.3	9
440	405.31	95365.4	0
441	405.79	95478.3	14
442	406.48	95640.7	11
443	406.65	95680.7	24
444	408.15	96033.6	3
445	408.92	96214.8	0
446	409.34	96313.6	2
447	410.34	96548.9	6
448	410.79	96654.8	20
449	410.96	96694.8	14
450	415.07	97661.8	29
451	415.11	97671.2	6
452	417.07	98132.4	9
453	417.68	98275.9	18
454	418.15	98386.5	7
455	418.18	98393.6	9
456	418.74	98525.3	5
457	418.84	98548.9	18
458	420.24	98878.3	6
459	420.9	99033.6	22
460	421.15	99092.4	20
461	421.75	99233.6	13
462	422.89	99501.8	26
463	423.54	99654.7	4
464	424.22	99814.7	9
465	426.14	100266	18
466	427.09	100490	25
467	427.69	100631	13
468	428.61	100848	9
469	429.03	100946	27
470	429.91	101154	17
471	429.93	101158	7
472	430.08	101194	13
473	431.29	101478	13
474	431.77	101591	22
475	432.32	101721	6
476	434.32	102191	17
477	435.46	102459	2
478	435.67	102509	9
479	436.26	102648	1
480	436.26	102648	8
481	436.34	102666	21
482	436.73	102758	24
483	436.92	102803	7
484	438.88	103264	6
485	439.53	103417	3
486	439.6	103433	11
487	439.98	103523	2
488	440.01	103530	9
489	442.4	104092	13
490	442.61	104142	2
491	442.95	104222	20
492	444.3	104539	2
493	444.88	104676	10
494	445.88	104911	24
495	446.52	105062	7
496	446.86	105142	17
497	446.94	105161	9
498	447.06	105189	8
499	447.43	105276	2
500	448.71	105577	10
501	449.25	105704	23
502	449.43	105746	13
503	451.04	106125	11
504	451.57	106250	11
505	451.83	106311	7
506	451.97	106344	6
507	453.82	106779	14
508	455.36	107142	28
509	455.66	107212	24
510	455.91	107271	6
511	457.58	107664	9
512	458.77	107944	12
513	458.93	107982	8
514	459.68	108158	8
515	459.88	108205	4
516	460.28	108299	30
517	461.56	108600	22
518	464.13	109205	17
519	464.64	109325	16
520	466.65	109798	28
521	466.75	109822	6
522	466.91	109859	10
523	468.18	110158	0
524	468.66	110271	2
525	470.24	110643	5
526	470.9	110798	15
527	472.5	111175	13
528	472.76	111236	16
529	474.43	111629	5
530	476.65	112151	23
531	477.96	112459	24
532	478.76	112647	17
533	479.79	112890	10
534	481.42	113273	10
535	482.13	113440	15
536	482.33	113487	5
537	482.49	113525	4
538	482.71	113577	15
539	485.53	114240	10
540	485.67	114273	16
541	487.31	114659	26
542	487.5	114704	12
543	489.41	115153	8
544	489.76	115236	8
545	489.78	115240	11
546	491.62	115673	11
547	493.05	116010	8
548	493.58	116134	24
549	495	116469	13
550	495.61	116612	24
551	495.95	116692	4
552	497.19	116984	26
553	500.12	117673	24
554	500.23	117699	19
555	502.22	118167	5
556	505.55	118951	20
557	505.79	119007	8
558	506.99	119290	7
559	507.69	119454	26
560	507.93	119511	40
561	509.21	119812	16
562	509.22	119814	3
563	511.47	120344	7
564	512.95	120692	8
565	513.51	120824	18
566	514.15	120974	36
567	515.19	121219	0
568	515.58	121311	8
569	515.88	121381	32
570	518.35	121963	4
571	519.72	122285	29
572	520.13	122381	10
573	521.1	122610	9
574	521.46	122694	21
575	521.7	122751	12
576	521.86	122788	16
577	523.08	123075	3
578	523.38	123146	29
579	524.26	123353	8
580	524.28	123358	12
581	524.49	123407	17
582	525.08	123546	9
583	526.26	123824	33
584	528.43	124334	7
585	529.89	124678	12
586	530.94	124925	33
587	531.52	125061	9
588	531.53	125064	24
589	532.79	125360	8
590	532.92	125391	40
591	533.8	125598	11
592	535.17	125920	5
593	536.1	126139	6
594	536.86	126318	3
595	538.21	126635	22
596	538.33	126664	25
597	538.49	126701	10
598	539.28	126887	23
599	539.85	127021	20
600	541.13	127322	11
601	543.09	127784	22
602	544.04	128007	23
603	545.9	128445	15
604	547.97	128932	37
605	550.19	129454	2
606	551.78	129828	11
607	552.71	130047	19
608	554.21	130400	11
609	554.81	130541	15
610	555.45	130692	0
611	555.66	130741	12
612	556.29	130889	3
613	558.75	131468	26
614	563.23	132522	19
615	565.22	132991	19
616	565.92	133155	17
617	567.04	133419	7
618	567.3	133480	8
619	568.24	133701	15
620	569.12	133908	18
621	571.16	134388	11
622	571.93	134569	24
623	573.48	134934	13
624	575.77	135473	2
625	576.66	135682	16
626	577.34	135842	34
627	578.7	136162	4
628	579.52	136355	8
629	580.25	136527	32
630	581.24	136760	29
631	583.07	137191	17
632	583.95	137398	34
633	585.02	137649	20
634	585.24	137701	21
635	588.4	138445	8
636	589.16	138623	5
637	589.6	138727	17
638	590.04	138831	13
639	590.34	138901	16
640	591.63	139205	5
641	592.4	139386	15
642	594.48	139875	11
643	594.51	139882	21
644	594.62	139908	5
645	594.74	139936	27
646	595.3	140068	39
647	595.42	140096	5
648	595.61	140141	16
649	595.82	140190	2
650	598.86	140906	9
651	599.59	141078	5
652	600.27	141238	12
653	603.91	142094	13
654	608.53	143181	12
655	610.01	143529	13
656	610.71	143694	2
657	612.79	144183	13
658	613.4	144327	6
659	616.44	145042	34
660	616.96	145165	30
661	617.42	145273	38
662	619.94	145866	10
663	621.28	146181	21
664	622.15	146386	17
665	623.19	146630	35
666	625.65	147209	15
667	627.26	147588	7
668	630.93	148452	31
669	632.93	148922	6
670	634.5	149292	22
671	635.97	149637	13
672	636.04	149654	28
673	637.57	150014	23
674	638.27	150179	6
675	641.47	150931	23
676	644.29	151595	22
677	644.86	151729	22
678	648.88	152675	27
679	649.05	152715	38
680	650.97	153167	5
681	651.17	153214	6
682	652.26	153470	36
683	654.36	153964	20
684	655.79	154301	21
685	656.98	154581	35
686	657.53	154710	29
687	658.36	154906	11
688	658.7	154986	1
689	661.51	155647	19
690	662.58	155898	22
691	663.53	156122	24
692	663.76	156176	8
693	664.12	156261	10
694	664.13	156263	17
695	666.21	156753	11
696	667.05	156950	21
697	668.49	157289	14
698	669.24	157465	33
699	669.31	157482	11
700	672.61	158258	19
701	673.87	158555	14
702	673.95	158574	19
703	676.05	159068	17
704	677.93	159510	2
705	678.09	159548	11
706	679.46	159870	25
707	680.13	160028	17
708	680.2	160044	20
709	680.26	160058	13
710	680.65	160150	8
711	683.07	160720	12
712	684.3	161009	21
713	685.85	161374	17
714	686.68	161569	27
715	687.22	161696	32
716	687.37	161731	51
717	690.19	162395	16
718	691.3	162656	24
719	691.44	162689	42
720	693.05	163068	19
721	693.91	163270	25
722	696.11	163788	21
723	700.01	164705	34
724	702.49	165289	11
725	703.03	165416	6
726	704.6	165785	29
727	706.26	166176	33
728	706.47	166225	46
729	706.61	166258	20
730	706.71	166282	34
731	707.76	166529	29
732	708.56	166717	21
733	711.58	167428	15
734	713.07	167778	11
735	713.66	167917	24
736	714.28	168063	12
737	714.85	168197	23
738	714.94	168218	9
739	715.06	168246	22
740	715.86	168435	55
741	716.47	168578	11
742	717.08	168722	17
743	717.84	168901	38
744	722.94	170101	29
745	723.33	170192	16
746	724.16	170388	16
747	727	171056	14
748	727.03	171063	6
749	727.77	171237	32
750	728.85	171491	4
751	730.28	171828	10
752	732.02	172237	38
753	732.83	172428	20
754	733.66	172623	17
755	733.79	172653	33
756	734.66	172858	24
757	735.6	173079	12
758	736.15	173209	57
759	736.36	173258	31
760	737.14	173442	11
761	738.26	173705	31
762	739.08	173898	11
763	739.28	173945	23
764	741.94	174571	55
765	742.82	174778	12
766	743.44	174924	45
767	745.17	175331	14
768	747.05	175773	9
769	748.13	176028	24
770	749.97	176460	18
771	750.52	176590	19
772	751.58	176839	24
773	755.49	177759	18
774	755.8	177832	23
775	756.51	177999	12
776	761.46	179164	13
777	765.65	180150	34
778	766.1	180256	23
779	766.77	180413	18
780	769	180938	23
781	770.28	181239	13
782	772.27	181707	33
783	772.33	181722	41
784	773.55	182009	23
785	773.64	182030	37
786	777.83	183016	26
787	779.68	183451	51
788	780.3	183597	28
789	780.84	183724	22
790	781.99	183994	21
791	783.73	184404	19
792	784.18	184510	48
793	784.68	184627	13
794	785.8	184891	31
795	788.2	185456	41
796	790.38	185969	43
797	792.35	186432	15
798	795.09	187077	39
799	795.9	187267	58
800	796.92	187507	26
801	797.76	187705	32
802	797.88	187733	28
803	798.86	187964	21
804	799.39	188088	23
805	799.68	188157	17
806	800.61	188376	19
807	801.76	188646	16
808	801.85	188667	27
809	804.33	189251	8
810	804.4	189267	41
811	806.41	189740	28
812	807.64	190030	36
813	810.72	190754	6
814	810.79	190771	12
815	811.45	190926	17
816	811.66	190975	17
817	812.22	191107	17
818	815.36	191846	9
819	817.78	192415	6
820	818.04	192477	49
821	819.77	192884	27
822	822.9	193620	28
823	823.13	193674	24
824	825.83	194310	17
825	827.68	194745	35
826	830.4	195385	35
827	830.63	195439	39
828	831	195526	32
829	832.34	195841	16
830	832.65	195914	14
831	835.68	196627	20
832	836.32	196778	49
833	838.49	197288	20
834	840.65	197797	50
835	841.18	197921	21
836	841.49	197994	26
837	841.87	198084	20
838	841.98	198109	17
839	843.39	198441	12
840	844.84	198782	6
841	845.21	198869	17
842	847.89	199500	19
843	848.63	199674	40
844	854.9	201149	41
845	855.67	201331	29
846	856.47	201519	29
847	856.77	201589	37
848	857.08	201662	22
849	857.4	201738	24
850	857.79	201829	41
851	858.17	201919	19
852	858.46	201987	22
853	863.93	203274	39
854	869.22	204519	30
855	869.38	204556	27
856	869.8	204655	49
857	871.01	204940	44
858	871.71	205105	19
859	871.75	205114	30
860	873.07	205425	14
861	873.73	205580	33
862	873.86	205611	44
863	874.93	205862	14
864	875.31	205952	31
865	875.58	206015	21
866	876.33	206192	2
867	876.79	206300	31
868	876.97	206342	7
869	877.28	206415	18
870	877.93	206568	11
871	879.28	206886	18
872	880.04	207065	41
873	882.32	207601	21
874	882.79	207712	53
875	882.83	207721	33
876	883.94	207982	13
877	884.46	208105	25
878	885.49	208347	17
879	886.57	208601	17
880	886.87	208672	22
881	890.16	209446	13
882	891.01	209646	33
883	891.62	209789	45
884	892.35	209961	46
885	893.23	210168	21
886	894.96	210575	21
887	896.47	210930	50
888	899.25	211585	19
889	901.94	212217	8
890	902.33	212309	25
891	904.57	212836	16
892	904.9	212914	9
893	907.69	213570	26
894	908.14	213676	31
895	909.98	214109	20
896	911.74	214523	40
897	912.08	214603	17
898	912.75	214761	21
899	912.79	214770	7
900	914.65	215208	33
901	915.32	215366	22
902	917.97	215989	27
903	919.24	216288	46
904	919.64	216382	27
905	920.2	216514	50
906	924.39	217500	62
907	924.62	217554	36
908	925.11	217669	33
909	925.24	217700	37
910	925.46	217751	34
911	926.05	217890	40
912	926.83	218074	36
913	929.86	218787	39
914	930.33	218897	15
915	930.63	218968	22
916	931.18	219097	24
917	931.86	219257	11
918	932.32	219366	30
919	933.39	219617	4
920	933.44	219629	18
921	933.7	219690	6
922	940.19	221217	11
923	942.05	221655	48
924	942.3	221714	20
925	942.94	221864	11
926	945.43	222450	41
927	945.67	222507	25
928	947.95	223043	33
929	949.87	223495	31
930	952.04	224005	36
931	953.78	224415	3
932	954.13	224497	24
933	956.77	225118	30
934	957.05	225184	17
935	957.1	225196	55
936	961.27	226177	32
937	961.49	226229	41
938	962.21	226398	38
939	965.63	227203	27
940	965.95	227278	31
941	972.04	228711	20
942	976.25	229702	38
943	979.52	230471	8
944	982.57	231189	24
945	983.79	231476	11
946	986.42	232095	18
947	999.04	235064	18
948	1000.15	235325	34
949	1000.74	235464	42
950	1002.56	235892	17
951	1005.44	236570	24
952	1005.96	236692	41
953	1007.1	236961	36
954	1010.93	237862	24
955	1013.85	238549	37
956	1016.52	239177	15
957	1018.84	239723	32
958	1020.57	240130	56
959	1021.79	240417	50
960	1021.98	240462	37
961	1023.89	240911	35
962	1024.91	241151	20
963	1025.5	241290	9
964	1025.64	241323	34
965	1025.9	241384	28
966	1026.61	241551	13
967	1028.42	241977	17
968	1028.83	242073	25
969	1029.78	242297	34
970	1031.51	242704	13
971	1031.98	242815	23
972	1037.6	244137	46
973	1038.14	244264	12
974	1040.33	244779	15
975	1046.44	246217	30
976	1046.55	246243	48
977	1052.65	247678	30
978	1054.91	248210	25
979	1056.4	248560	54
980	1059.63	249320	37
981	1060.95	249631	16
982	1061.75	249819	48
983	1064.24	250405	28
984	1065.34	250664	25
985	1066.79	251005	19
986	1067.29	251123	42
987	1067.6	251196	31
988	1068.1	251313	34
989	1068.29	251358	23
990	1071.66	252151	15
991	1075.33	253014	47
992	1079.45	253984	25
993	1082.86	254786	15
994	1083.73	254991	25
995	1085.04	255299	25
996	1085.54	255417	22
997	1092.72	257106	25
998	1093.12	257200	37
999	1094.43	257508	42
1000	1095.97	257871	40
1001	1097.53	258238	47
1002	1104.97	259988	47
1003	1106.45	260337	27
1004	1106.67	260388	23
1005	1107.56	260598	17
1006	1110.16	261210	29
1007	1114.47	262224	30
1008	1115.95	262572	6
1009	1115.97	262577	24
1010	1116.13	262614	49
1011	1120.48	263638	36
1012	1121.94	263981	13
1013	1123.42	264329	37
1014	1123.63	264379	48
1015	1128.42	265506	40
1016	1131.57	266247	41
1017	1131.65	266266	10
1018	1132.6	266489	21
1019	1134.58	266955	49
1020	1135.2	267101	20
1021	1140.42	268329	48
1022	1141.64	268616	32
1023	1145.92	269624	32
1024	1148.28	270179	33
1025	1148.3	270184	18
1026	1148.92	270329	28
1027	1149.3	270419	39
1028	1158.16	272503	20
1029	1159.9	272913	31
1030	1160.36	273021	58
1031	1160.56	273068	32
1032	1162.9	273619	21
1033	1165.75	274289	14
1034	1167.66	274739	31
1035	1169.28	275120	54
1036	1169.81	275245	64
1037	1176.61	276845	30
1038	1178.61	277315	29
1039	1185.84	279016	31
1040	1187.23	279343	35
1041	1188.31	279597	37
1042	1189.57	279894	40
1043	1197.19	281687	36
1044	1197.57	281776	41
1045	1198.33	281955	32
1046	1205.75	283701	52
1047	1206.05	283772	59
1048	1217.74	286522	36
1049	1219.49	286934	11
1050	1222.67	287682	25
1051	1223.45	287866	56
1052	1227.01	288703	51
1053	1227.58	288837	7
1054	1228.41	289033	31
1055	1228.6	289077	53
1056	1230.76	289586	6
1057	1235.29	290651	69
1058	1236.57	290953	60
1059	1237.31	291127	26
1060	1247.51	293527	39
1061	1252.42	294682	7
1062	1252.92	294800	21
1063	1253.46	294927	80
1064	1260.73	296637	17
1065	1263.36	297256	56
1066	1265.77	297823	31
1067	1267.78	298296	71
1068	1272.16	299327	24
1069	1277.19	300510	58
1070	1279.61	301079	26
1071	1284.79	302298	25
1072	1293.87	304435	27
1073	1297.74	305345	29
1074	1305.03	307061	49
1075	1305.18	307096	73
1076	1311	308465	63
1077	1311.27	308529	41
1078	1313.07	308952	72
1079	1317.58	310013	37
1080	1325.65	311912	58
1081	1337.31	314656	62
1082	1340.16	315326	18
1083	1340.73	315460	40
1084	1340.89	315498	35
1085	1341.34	315604	44
1086	1349.67	317564	56
1087	1354.23	318637	73
1088	1354.77	318764	23
1089	1359.4	319853	39
1090	1361.88	320437	28
1091	1364.3	321006	37
1092	1369.27	322176	46
1093	1372.69	322980	16
1094	1374.63	323437	37
1095	1377.29	324063	23
1096	1379.02	324470	31
1097	1381.35	325018	25
1098	1384.79	325827	47
1099	1392.66	327679	35
1100	1396.88	328672	25
1101	1400.14	329439	80
1102	1401.12	329670	74
1103	1407.26	331114	19
1104	1411.27	332058	32
1105	1423.23	334872	31
1106	1425.31	335361	49
1107	1428.41	336091	19
1108	1440.51	338938	44
1109	1443.38	339613	15
1110	1449.57	341069	17
1111	1463.47	344340	24
1112	1464.36	344549	63
1113	1469.79	345827	65
1114	1474.66	346973	32
1115	1475.56	347185	43
1116	1483.62	349081	19
1117	1483.86	349137	54
1118	1493.54	351415	70
1119	1497.8	352417	44
1120	1498.11	352490	23
1121	1500.12	352963	54
1122	1501.9	353382	30
1123	1502.98	353636	55
1124	1521.02	357881	21
1125	1535.56	361302	41
1126	1535.9	361382	19
1127	1539.95	362335	28
1128	1561.17	367328	46
1129	1562.2	367570	49
1130	1567.35	368782	66
1131	1568.54	369062	48
1132	1569.38	369259	66
1133	1576.88	371024	59
1134	1581.59	372132	57
1135	1588.51	373761	50
1136	1599.92	376445	69
1137	1602.15	376970	62
1138	1612.19	379332	59
1139	1627.52	382939	53
1140	1641.02	386116	46
1141	1655.2	389452	61
1142	1657.72	390045	50
1143	1658.29	390179	73
1144	1666.89	392203	40
1145	1669.63	392847	49
1146	1670.75	393111	55
1147	1690.06	397654	76
1148	1692.82	398304	63
1149	1711.53	402706	48
1150	1712.1	402840	72
1151	1718.65	404381	30
1152	1726.7	406275	78
1153	1739.35	409252	78
1154	1745.36	410666	74
1155	1764.2	415099	44
1156	1786.98	420459	50
1157	1787.14	420496	62
1158	1794.39	422202	52
1159	1801.8	423946	51
1160	1807.24	425225	29
1161	1814.78	427000	66
1162	1814.79	427002	87
1163	1825.44	429508	56
1164	1854.6	436369	44
1165	1858.75	437345	57
1166	1861.45	437981	77
1167	1868.59	439661	35
1168	1890.8	444886	17
1169	1913.17	450150	47
1170	1914.27	450409	62
1171	1921.23	452046	43
1172	1964.11	462135	83
1173	1977.62	465314	50
1174	1994.78	469352	90
1175	2012.19	473448	91
1176	2022.45	475862	46
1177	2031.94	478095	56
1178	2062.27	485232	31
1179	2087.79	491236	53
1180	2107.05	495768	34
1181	2108.76	496170	48
1182	2202.92	518325	54
1183	2237.81	526534	85
1184	2258.7	531450	54
1185	2293.92	539736	64
1186	2309.05	543296	122
1187	2395.82	563712	170
1188	2493.9	586790	92
1189	2526.21	594392	78
1190	2560.08	602361	174
1191	2567.51	604109	153
1192	2631.33	619126	199
1193	2839.08	668007	132
1194	3313.38	779605	165
1195	3433.64	807901	171
	790885	1.86087e+08	24229
			0.000130202
